# Biofilm selection constitutively activates c-di-GMP synthesis by the bifunctional enzyme MbaA

**DOI:** 10.1101/2025.02.13.638143

**Authors:** Øyvind M. Lorentzen, Sören Abel, Pål J. Johnsen, Christopher Frøhlich

## Abstract

Biofilms, in which microbes are encased within a self-produced matrix, represent the primary mode of microbial life. Yet, our understanding of the molecular mechanisms governing biofilm formation remains incomplete, limiting the development of targeted interventions against biofilm-associated infections. By selecting for *Vibrio cholerae* biofilms, we identified mutations in the polyamine-regulated, bifunctional enzyme MbaA that alter its enzymatic activity in metabolizing the conserved second messenger cyclic diguanylate (c-di-GMP). These mutations occur in both the c-di-GMP-producing GGDEF domain and the c-di-GMP- hydrolyzing EAL domain of MbaA. Mutagenesis and enzyme kinetic analyses revealed regulatory crosstalk between these domains, where mutations in either domain enhanced production of c-di-GMP by MbaA while concurrently reducing its hydrolytic activity. In the wild-type enzyme, c-di-GMP metabolism is regulated by specific polyamines. Biofilm-evolved mutations not only shift MbaA’s enzymatic activity but also disrupt this post-translational regulation, rendering the enzyme insensitive to external polyamine signaling. Our findings illustrate how evolutionary pressure can rewire existing enzymes, driving a transition from a planktonic to a biofilm-associated lifestyle.
