## Supplemental file 1 for "Biofilm selection constitutively activates c-di-GMP synthesis by the bifunctional enzyme MbaA"

### Sheet: Biofilm-evolved pop 1
position	mutation	freq	annotation	gene	description
23.617	A→G	5.0%	E320E (GAA→GAG)	VCC0021 →	AAA+ ATPase superfamily protein YifB/ComM, associated with DNA recombination
993.286	G→T	2.7%	Q198K (CAA→AAA)	VCC0908 ←	Acyl‑CoA:1‑acyl‑sn‑glycerol‑3‑phosphate acyltransferase (EC 2.3.1.51)
1,333,964	A→C	3.2%	K322N (AAA→AAC)	VCC1211 →	Diaminobutyrate‑‑2‑oxoglutarate aminotransferase(EC 2.6.1.76) / L‑2,4‑diaminobutyrate decarboxylase (EC 4.1.1.86)
1,416,591	A→G	5.8%	M196T (ATG→ACG)	VCC1282 ←	Glycerol‑3‑phosphate ABC transporter, permease protein UgpE (TC 3.A.1.1.3)
1,570,702	G→A	2.9%	intergenic (+22/+346)	VCC1446 → / ← VCC1447	RstC phage‑related antirepressor/RTX toxins determinant A and related Ca2+‑binding proteins
1,570,707	T→C	6.0%	intergenic (+27/+341)	VCC1446 → / ← VCC1447	RstC phage‑related antirepressor/RTX toxins determinant A and related Ca2+‑binding proteins
1,570,712	T→C	9.3%	intergenic (+32/+336)	VCC1446 → / ← VCC1447	RstC phage‑related antirepressor/RTX toxins determinant A and related Ca2+‑binding proteins
1,570,715	A→G	10.6%	intergenic (+35/+333)	VCC1446 → / ← VCC1447	RstC phage‑related antirepressor/RTX toxins determinant A and related Ca2+‑binding proteins
1,570,716	T→C	10.6%	intergenic (+36/+332)	VCC1446 → / ← VCC1447	RstC phage‑related antirepressor/RTX toxins determinant A and related Ca2+‑binding proteins
1,570,848	T→C	4.6%	intergenic (+168/+200)	VCC1446 → / ← VCC1447	RstC phage‑related antirepressor/RTX toxins determinant A and related Ca2+‑binding proteins
1,570,859	G→A	2.2%	intergenic (+179/+189)	VCC1446 → / ← VCC1447	RstC phage‑related antirepressor/RTX toxins determinant A and related Ca2+‑binding proteins
2,051,869	A→G	2.8%	A717A (GCA→GCG)	VCC1863 →	Electron transport complex protein RnfC
2,185,597	T→C	1.9%	M152T (ATG→ACG) ‡	VCC1982 →	(2E,6E)‑farnesyl diphosphate synthase (EC 2.5.1.10) @ Dimethylallyltransferase (EC 2.5.1.1)
2,185,598	G→A	1.6%	M152I (ATG→ATA) ‡	VCC1982 →	(2E,6E)‑farnesyl diphosphate synthase (EC 2.5.1.10) @ Dimethylallyltransferase (EC 2.5.1.1)
2,367,399	A→C	2.3%	intergenic (‑164/+30)	VCC2146 ← / ← rasttk_feature_creation_tool=search_for_rnas	hypothetical protein/tRNA‑Asp‑GTC
2,381,871	G→A	2.1%	V14M (GTG→ATG)	VCC2155 →	c‑di‑GMP phosphodiesterase (EC 3.1.4.52) => biofilm repressor MbaM
2,381,874	A→C	5.0%	I15L (ATC→CTC)	VCC2155 →	c‑di‑GMP phosphodiesterase (EC 3.1.4.52) => biofilm repressor MbaM
2,383,278	G→A	3.3%	E483K (GAG→AAG)	VCC2155 →	c‑di‑GMP phosphodiesterase (EC 3.1.4.52) => biofilm repressor MbaM
2,383,557	G→A	79.9%	E576K (GAG→AAG)	VCC2155 →	c‑di‑GMP phosphodiesterase (EC 3.1.4.52) => biofilm repressor MbaM
2,383,683	C→G	1.1%	L618V (CTC→GTC)	VCC2155 →	c‑di‑GMP phosphodiesterase (EC 3.1.4.52) => biofilm repressor MbaM
2,559,636	T→A	1.6%	intergenic (‑72/+61)	VCC2307 ← / ← VCC2308	Regulatory protein RecX/RecA protein
3,679,180	T→C	47.0%	V61A (GTT→GCT)	VCCA0602 →	Lipocalin Blc
3,679,253	G→A	17.8%	E85E (GAG→GAA)	VCCA0602 →	Lipocalin Blc
3,679,256	C→T	16.9%	G86G (GGC→GGT)	VCCA0602 →	Lipocalin Blc
3,755,750	T→G	13.6%	intergenic (+85/‑66)	VCCA0734 → / → VCCA0735	hypothetical protein/hypothetical protein
3,755,766	A→G	8.0%	intergenic (+101/‑50)	VCCA0734 → / → VCCA0735	hypothetical protein/hypothetical protein
3,766,108	C→T	26.4%	intergenic (+30/‑37)	VCCA0751 → / → VCCA0752	biphenyl‑2,3‑diol 1,2‑dioxygenase III‑related protein/FIG032766: hypothetical protein
3,766,141	A→T	36.0%	intergenic (+63/‑4)	VCCA0751 → / → VCCA0752	biphenyl‑2,3‑diol 1,2‑dioxygenase III‑related protein/FIG032766: hypothetical protein
3,766,169	A→G	30.5%	M9V (ATG→GTG)	VCCA0752 →	FIG032766: hypothetical protein
3,782,435	A→T	7.7%	intergenic (+63/‑112)	VCCA0783 → / → VCCA0784	Acetyltransferase/hypothetical protein
3,782,447	A→G	7.7%	intergenic (+75/‑100)	VCCA0783 → / → VCCA0784	Acetyltransferase/hypothetical protein

### Sheet: Biofilm-evolved pop 2
position	mutation	freq	annotation	gene	description
237.416	Δ1 bp	2.6%	coding (66/1008 nt)	VCC0213 →	Transcriptional (co)regulator CytR
237.616	Δ1 bp	2.3%	coding (266/1008 nt)	VCC0213 →	Transcriptional (co)regulator CytR
1,570,702	G→A	3.8%	intergenic (+22/+346)	VCC1446 → / ← VCC1447	RstC phage‑related antirepressor/RTX toxins determinant A and related Ca2+‑binding proteins
1,570,707	T→C	7.0%	intergenic (+27/+341)	VCC1446 → / ← VCC1447	RstC phage‑related antirepressor/RTX toxins determinant A and related Ca2+‑binding proteins
1,570,712	T→C	10.5%	intergenic (+32/+336)	VCC1446 → / ← VCC1447	RstC phage‑related antirepressor/RTX toxins determinant A and related Ca2+‑binding proteins
1,570,715	A→G	12.5%	intergenic (+35/+333)	VCC1446 → / ← VCC1447	RstC phage‑related antirepressor/RTX toxins determinant A and related Ca2+‑binding proteins
1,570,716	T→C	12.4%	intergenic (+36/+332)	VCC1446 → / ← VCC1447	RstC phage‑related antirepressor/RTX toxins determinant A and related Ca2+‑binding proteins
1,570,848	T→C	7.0%	intergenic (+168/+200)	VCC1446 → / ← VCC1447	RstC phage‑related antirepressor/RTX toxins determinant A and related Ca2+‑binding proteins
1,570,859	G→A	3.1%	intergenic (+179/+189)	VCC1446 → / ← VCC1447	RstC phage‑related antirepressor/RTX toxins determinant A and related Ca2+‑binding proteins
2,067,099	A→G	2.3%	V1016A (GTA→GCA)	VCC1880 ←	Probable type IV pilus assembly FimV‑related transmembrane protein
2,162,746	C→A	1.9%	L467F (TTG→TTT)	VCC1962 ←	Trehalose‑6‑phosphate hydrolase (EC 3.2.1.93)
2,383,557	G→A	70.6%	E576K (GAG→AAG)	VCC2155 →	c‑di‑GMP phosphodiesterase (EC 3.1.4.52) => biofilm repressor MbaM
2,383,683	C→G	6.9%	L618V (CTC→GTC)	VCC2155 →	c‑di‑GMP phosphodiesterase (EC 3.1.4.52) => biofilm repressor MbaM
3,679,073	G→A	2.7%	P25P (CCG→CCA)	VCCA0602 →	Lipocalin Blc
3,679,180	T→C	48.6%	V61A (GTT→GCT)	VCCA0602 →	Lipocalin Blc
3,679,253	G→A	18.2%	E85E (GAG→GAA)	VCCA0602 →	Lipocalin Blc
3,679,256	C→T	17.9%	G86G (GGC→GGT)	VCCA0602 →	Lipocalin Blc
3,755,750	T→G	10.8%	intergenic (+85/‑66)	VCCA0734 → / → VCCA0735	hypothetical protein/hypothetical protein
3,766,108	C→T	26.7%	intergenic (+30/‑37)	VCCA0751 → / → VCCA0752	biphenyl‑2,3‑diol 1,2‑dioxygenase III‑related protein/FIG032766: hypothetical protein
3,766,141	A→T	32.2%	intergenic (+63/‑4)	VCCA0751 → / → VCCA0752	biphenyl‑2,3‑diol 1,2‑dioxygenase III‑related protein/FIG032766: hypothetical protein
3,766,169	A→G	26.8%	M9V (ATG→GTG)	VCCA0752 →	FIG032766: hypothetical protein
3,782,435	A→T	7.2%	intergenic (+63/‑112)	VCCA0783 → / → VCCA0784	Acetyltransferase/hypothetical protein
3,782,447	A→G	6.8%	intergenic (+75/‑100)	VCCA0783 → / → VCCA0784	Acetyltransferase/hypothetical protein

### Sheet: Biofilm-evolved pop 3
position	mutation	freq	annotation	gene	description
1,570,702	G→A	4.0%	intergenic (+22/+346)	VCC1446 → / ← VCC1447	RstC phage‑related antirepressor/RTX toxins determinant A and related Ca2+‑binding proteins
1,570,707	T→C	6.7%	intergenic (+27/+341)	VCC1446 → / ← VCC1447	RstC phage‑related antirepressor/RTX toxins determinant A and related Ca2+‑binding proteins
1,570,712	T→C	10.0%	intergenic (+32/+336)	VCC1446 → / ← VCC1447	RstC phage‑related antirepressor/RTX toxins determinant A and related Ca2+‑binding proteins
1,570,715	A→G	11.9%	intergenic (+35/+333)	VCC1446 → / ← VCC1447	RstC phage‑related antirepressor/RTX toxins determinant A and related Ca2+‑binding proteins
1,570,716	T→C	12.1%	intergenic (+36/+332)	VCC1446 → / ← VCC1447	RstC phage‑related antirepressor/RTX toxins determinant A and related Ca2+‑binding proteins
1,570,848	T→C	7.4%	intergenic (+168/+200)	VCC1446 → / ← VCC1447	RstC phage‑related antirepressor/RTX toxins determinant A and related Ca2+‑binding proteins
1,570,859	G→A	4.1%	intergenic (+179/+189)	VCC1446 → / ← VCC1447	RstC phage‑related antirepressor/RTX toxins determinant A and related Ca2+‑binding proteins
2,067,236	G→T	2.5%	A970A (GCC→GCA)	VCC1880 ←	Probable type IV pilus assembly FimV‑related transmembrane protein
2,382,777	C→T	1.5%	R316W (CGG→TGG)	VCC2155 →	c‑di‑GMP phosphodiesterase (EC 3.1.4.52) => biofilm repressor MbaM
2,383,683	C→G	78.7%	L618V (CTC→GTC)	VCC2155 →	c‑di‑GMP phosphodiesterase (EC 3.1.4.52) => biofilm repressor MbaM
2,778,048	A→T	1.6%	intergenic (‑31/+12)	rasttk_feature_creation_tool=search_for_rnas ← / ← rasttk_feature_creation_tool=search_for_rnas	tRNA‑Met‑CAT/tRNA‑Met‑CAT
3,679,073	G→A	1.3%	P25P (CCG→CCA)	VCCA0602 →	Lipocalin Blc
3,679,180	T→C	51.7%	V61A (GTT→GCT)	VCCA0602 →	Lipocalin Blc
3,679,253	G→A	22.5%	E85E (GAG→GAA)	VCCA0602 →	Lipocalin Blc
3,679,256	C→T	22.1%	G86G (GGC→GGT)	VCCA0602 →	Lipocalin Blc
3,755,750	T→G	16.4%	intergenic (+85/‑66)	VCCA0734 → / → VCCA0735	hypothetical protein/hypothetical protein
3,755,766	A→G	10.9%	intergenic (+101/‑50)	VCCA0734 → / → VCCA0735	hypothetical protein/hypothetical protein
3,766,108	C→T	29.4%	intergenic (+30/‑37)	VCCA0751 → / → VCCA0752	biphenyl‑2,3‑diol 1,2‑dioxygenase III‑related protein/FIG032766: hypothetical protein
3,766,141	A→T	35.3%	intergenic (+63/‑4)	VCCA0751 → / → VCCA0752	biphenyl‑2,3‑diol 1,2‑dioxygenase III‑related protein/FIG032766: hypothetical protein
3,766,169	A→G	30.8%	M9V (ATG→GTG)	VCCA0752 →	FIG032766: hypothetical protein
3,782,435	A→T	8.1%	intergenic (+63/‑112)	VCCA0783 → / → VCCA0784	Acetyltransferase/hypothetical protein
3,782,447	A→G	7.1%	intergenic (+75/‑100)	VCCA0783 → / → VCCA0784	Acetyltransferase/hypothetical protein

### Sheet: Biofilm-evolved pop 4
position	mutation	freq	annotation	gene	description
128.164	A→T	3.1%	L122F (TTA→TTT)	VCC0123 →	Putative inner membrane protein
1,283,134	C→A	2.6%	A118S (GCT→TCT)	VCC1171 ←	Putative phosphatidylglycerophosphate synthase
1,416,591	A→G	2.3%	M196T (ATG→ACG)	VCC1282 ←	Glycerol‑3‑phosphate ABC transporter, permease protein UgpE (TC 3.A.1.1.3)
1,570,702	G→A	3.2%	intergenic (+22/+346)	VCC1446 → / ← VCC1447	RstC phage‑related antirepressor/RTX toxins determinant A and related Ca2+‑binding proteins
1,570,707	T→C	6.2%	intergenic (+27/+341)	VCC1446 → / ← VCC1447	RstC phage‑related antirepressor/RTX toxins determinant A and related Ca2+‑binding proteins
1,570,712	T→C	9.3%	intergenic (+32/+336)	VCC1446 → / ← VCC1447	RstC phage‑related antirepressor/RTX toxins determinant A and related Ca2+‑binding proteins
1,570,715	A→G	11.4%	intergenic (+35/+333)	VCC1446 → / ← VCC1447	RstC phage‑related antirepressor/RTX toxins determinant A and related Ca2+‑binding proteins
1,570,716	T→C	11.0%	intergenic (+36/+332)	VCC1446 → / ← VCC1447	RstC phage‑related antirepressor/RTX toxins determinant A and related Ca2+‑binding proteins
1,570,848	T→C	6.4%	intergenic (+168/+200)	VCC1446 → / ← VCC1447	RstC phage‑related antirepressor/RTX toxins determinant A and related Ca2+‑binding proteins
1,570,859	G→A	2.8%	intergenic (+179/+189)	VCC1446 → / ← VCC1447	RstC phage‑related antirepressor/RTX toxins determinant A and related Ca2+‑binding proteins
2,067,236	G→T	2.0%	A970A (GCC→GCA)	VCC1880 ←	Probable type IV pilus assembly FimV‑related transmembrane protein
2,381,871	G→A	1.5%	V14M (GTG→ATG)	VCC2155 →	c‑di‑GMP phosphodiesterase (EC 3.1.4.52) => biofilm repressor MbaM
2,383,557	G→A	82.8%	E576K (GAG→AAG)	VCC2155 →	c‑di‑GMP phosphodiesterase (EC 3.1.4.52) => biofilm repressor MbaM
2,383,683	C→G	2.2%	L618V (CTC→GTC)	VCC2155 →	c‑di‑GMP phosphodiesterase (EC 3.1.4.52) => biofilm repressor MbaM
2,383,689	T→C	1.6%	S620P (TCG→CCG)	VCC2155 →	c‑di‑GMP phosphodiesterase (EC 3.1.4.52) => biofilm repressor MbaM
2,383,773	A→G	2.5%	T648A (ACG→GCG)	VCC2155 →	c‑di‑GMP phosphodiesterase (EC 3.1.4.52) => biofilm repressor MbaM
3,679,073	G→A	2.4%	P25P (CCG→CCA)	VCCA0602 →	Lipocalin Blc
3,679,180	T→C	50.9%	V61A (GTT→GCT)	VCCA0602 →	Lipocalin Blc
3,679,253	G→A	19.4%	E85E (GAG→GAA)	VCCA0602 →	Lipocalin Blc
3,679,256	C→T	19.1%	G86G (GGC→GGT)	VCCA0602 →	Lipocalin Blc
3,755,750	T→G	12.7%	intergenic (+85/‑66)	VCCA0734 → / → VCCA0735	hypothetical protein/hypothetical protein
3,755,766	A→G	8.0%	intergenic (+101/‑50)	VCCA0734 → / → VCCA0735	hypothetical protein/hypothetical protein
3,766,108	C→T	25.6%	intergenic (+30/‑37)	VCCA0751 → / → VCCA0752	biphenyl‑2,3‑diol 1,2‑dioxygenase III‑related protein/FIG032766: hypothetical protein
3,766,141	A→T	31.5%	intergenic (+63/‑4)	VCCA0751 → / → VCCA0752	biphenyl‑2,3‑diol 1,2‑dioxygenase III‑related protein/FIG032766: hypothetical protein
3,766,169	A→G	27.8%	M9V (ATG→GTG)	VCCA0752 →	FIG032766: hypothetical protein
3,782,435	A→T	7.4%	intergenic (+63/‑112)	VCCA0783 → / → VCCA0784	Acetyltransferase/hypothetical protein
3,782,447	A→G	6.2%	intergenic (+75/‑100)	VCCA0783 → / → VCCA0784	Acetyltransferase/hypothetical protein

### Sheet: Biofilm-evolved pop 5
position	mutation	freq	annotation	gene	description
238.254	Δ1 bp	2.1%	coding (904/1008 nt)	VCC0213 →	Transcriptional (co)regulator CytR
1,570,702	G→A	3.9%	intergenic (+22/+346)	VCC1446 → / ← VCC1447	RstC phage‑related antirepressor/RTX toxins determinant A and related Ca2+‑binding proteins
1,570,707	T→C	7.4%	intergenic (+27/+341)	VCC1446 → / ← VCC1447	RstC phage‑related antirepressor/RTX toxins determinant A and related Ca2+‑binding proteins
1,570,712	T→C	10.4%	intergenic (+32/+336)	VCC1446 → / ← VCC1447	RstC phage‑related antirepressor/RTX toxins determinant A and related Ca2+‑binding proteins
1,570,715	A→G	12.3%	intergenic (+35/+333)	VCC1446 → / ← VCC1447	RstC phage‑related antirepressor/RTX toxins determinant A and related Ca2+‑binding proteins
1,570,716	T→C	10.8%	intergenic (+36/+332)	VCC1446 → / ← VCC1447	RstC phage‑related antirepressor/RTX toxins determinant A and related Ca2+‑binding proteins
1,570,848	T→C	7.6%	intergenic (+168/+200)	VCC1446 → / ← VCC1447	RstC phage‑related antirepressor/RTX toxins determinant A and related Ca2+‑binding proteins
1,570,859	G→A	3.2%	intergenic (+179/+189)	VCC1446 → / ← VCC1447	RstC phage‑related antirepressor/RTX toxins determinant A and related Ca2+‑binding proteins
2,067,236	G→T	2.5%	A970A (GCC→GCA)	VCC1880 ←	Probable type IV pilus assembly FimV‑related transmembrane protein
2,199,057	G→T	2.3%	intergenic (+72/+39)	VCC1999 → / ← VCC2000	Uncharacterized protein BT_4646/Mobile element protein
2,357,734	(GGT)4→3	1.1%	coding (1191‑1193/2106 nt)	VCC2137 →	Polyphosphate kinase (EC 2.7.4.1)
2,381,916	A→C	10.0%	S29R (AGT→CGT)	VCC2155 →	c‑di‑GMP phosphodiesterase (EC 3.1.4.52) => biofilm repressor MbaM
2,383,557	G→A	66.6%	E576K (GAG→AAG)	VCC2155 →	c‑di‑GMP phosphodiesterase (EC 3.1.4.52) => biofilm repressor MbaM
2,383,683	C→G	7.6%	L618V (CTC→GTC)	VCC2155 →	c‑di‑GMP phosphodiesterase (EC 3.1.4.52) => biofilm repressor MbaM
3,679,180	T→C	46.2%	V61A (GTT→GCT)	VCCA0602 →	Lipocalin Blc
3,679,253	G→A	16.5%	E85E (GAG→GAA)	VCCA0602 →	Lipocalin Blc
3,679,256	C→T	16.8%	G86G (GGC→GGT)	VCCA0602 →	Lipocalin Blc
3,766,108	C→T	26.8%	intergenic (+30/‑37)	VCCA0751 → / → VCCA0752	biphenyl‑2,3‑diol 1,2‑dioxygenase III‑related protein/FIG032766: hypothetical protein
3,766,141	A→T	33.7%	intergenic (+63/‑4)	VCCA0751 → / → VCCA0752	biphenyl‑2,3‑diol 1,2‑dioxygenase III‑related protein/FIG032766: hypothetical protein
3,766,169	A→G	28.0%	M9V (ATG→GTG)	VCCA0752 →	FIG032766: hypothetical protein
3,782,435	A→T	8.5%	intergenic (+63/‑112)	VCCA0783 → / → VCCA0784	Acetyltransferase/hypothetical protein
3,782,447	A→G	8.7%	intergenic (+75/‑100)	VCCA0783 → / → VCCA0784	Acetyltransferase/hypothetical protein

### Sheet: Biofilm-evolved pop 6
position	mutation	freq	annotation	gene	description
1,416,591	A→G	4.1%	M196T (ATG→ACG)	VCC1282 ←	Glycerol‑3‑phosphate ABC transporter, permease protein UgpE (TC 3.A.1.1.3)
1,570,702	G→A	2.7%	intergenic (+22/+346)	VCC1446 → / ← VCC1447	RstC phage‑related antirepressor/RTX toxins determinant A and related Ca2+‑binding proteins
1,570,707	T→C	7.0%	intergenic (+27/+341)	VCC1446 → / ← VCC1447	RstC phage‑related antirepressor/RTX toxins determinant A and related Ca2+‑binding proteins
1,570,712	T→C	10.8%	intergenic (+32/+336)	VCC1446 → / ← VCC1447	RstC phage‑related antirepressor/RTX toxins determinant A and related Ca2+‑binding proteins
1,570,715	A→G	13.2%	intergenic (+35/+333)	VCC1446 → / ← VCC1447	RstC phage‑related antirepressor/RTX toxins determinant A and related Ca2+‑binding proteins
1,570,716	T→C	13.1%	intergenic (+36/+332)	VCC1446 → / ← VCC1447	RstC phage‑related antirepressor/RTX toxins determinant A and related Ca2+‑binding proteins
1,570,848	T→C	7.3%	intergenic (+168/+200)	VCC1446 → / ← VCC1447	RstC phage‑related antirepressor/RTX toxins determinant A and related Ca2+‑binding proteins
1,570,859	G→A	3.6%	intergenic (+179/+189)	VCC1446 → / ← VCC1447	RstC phage‑related antirepressor/RTX toxins determinant A and related Ca2+‑binding proteins
2,067,099	A→G	2.4%	V1016A (GTA→GCA)	VCC1880 ←	Probable type IV pilus assembly FimV‑related transmembrane protein
2,067,236	G→T	1.8%	A970A (GCC→GCA)	VCC1880 ←	Probable type IV pilus assembly FimV‑related transmembrane protein
2,067,629	A→C	1.7%	D839E (GAT→GAG)	VCC1880 ←	Probable type IV pilus assembly FimV‑related transmembrane protein
2,199,057	G→T	1.4%	intergenic (+72/+39)	VCC1999 → / ← VCC2000	Uncharacterized protein BT_4646/Mobile element protein
2,381,874	A→T	33.7%	I15F (ATC→TTC)	VCC2155 →	c‑di‑GMP phosphodiesterase (EC 3.1.4.52) => biofilm repressor MbaM
2,382,777	C→T	1.7%	R316W (CGG→TGG)	VCC2155 →	c‑di‑GMP phosphodiesterase (EC 3.1.4.52) => biofilm repressor MbaM
2,383,557	G→A	22.7%	E576K (GAG→AAG)	VCC2155 →	c‑di‑GMP phosphodiesterase (EC 3.1.4.52) => biofilm repressor MbaM
3,679,073	G→A	2.3%	P25P (CCG→CCA)	VCCA0602 →	Lipocalin Blc
3,679,180	T→C	48.7%	V61A (GTT→GCT)	VCCA0602 →	Lipocalin Blc
3,679,253	G→A	20.0%	E85E (GAG→GAA)	VCCA0602 →	Lipocalin Blc
3,679,256	C→T	19.3%	G86G (GGC→GGT)	VCCA0602 →	Lipocalin Blc
3,755,750	T→G	13.6%	intergenic (+85/‑66)	VCCA0734 → / → VCCA0735	hypothetical protein/hypothetical protein
3,755,766	A→G	9.3%	intergenic (+101/‑50)	VCCA0734 → / → VCCA0735	hypothetical protein/hypothetical protein
3,766,108	C→T	24.5%	intergenic (+30/‑37)	VCCA0751 → / → VCCA0752	biphenyl‑2,3‑diol 1,2‑dioxygenase III‑related protein/FIG032766: hypothetical protein
3,766,141	A→T	30.9%	intergenic (+63/‑4)	VCCA0751 → / → VCCA0752	biphenyl‑2,3‑diol 1,2‑dioxygenase III‑related protein/FIG032766: hypothetical protein
3,766,169	A→G	26.5%	M9V (ATG→GTG)	VCCA0752 →	FIG032766: hypothetical protein
3,782,435	A→T	7.7%	intergenic (+63/‑112)	VCCA0783 → / → VCCA0784	Acetyltransferase/hypothetical protein
3,782,447	A→G	7.4%	intergenic (+75/‑100)	VCCA0783 → / → VCCA0784	Acetyltransferase/hypothetical protein

### Sheet: Planktonic-evolved pop 1
position	mutation	freq	annotation	gene	description
311.551	Δ23 bp	1.4%	coding (297‑319/636 nt)	VCC0285 →	Sodium‑type flagellar protein MotX
789.504	Δ6 bp :: rasttk_feature_creation_tool=svr_big_repeats _ svr_condense_repeats (–) Δ2 bp	1.2%	intergenic (+111/‑120)	VCC0718 → / → VCC0719	Flagellar biosynthesis protein FliS/Flagellar regulatory protein FleQ
790.335	A→T	9.2%	E237D (GAA→GAT)	VCC0719 →	Flagellar regulatory protein FleQ
791,947:1	(TGA)2→3	5.5%	coding (742/1053 nt)	VCC0720 →	Flagellar sensor histidine kinase FleS
806.185	Δ13 bp	1.3%	coding (17‑29/1131 nt)	VCC0737 →	Flagellar biosynthesis protein FlhB
1,570,702	G→A	4.2%	intergenic (+22/+346)	VCC1446 → / ← VCC1447	RstC phage‑related antirepressor/RTX toxins determinant A and related Ca2+‑binding proteins
1,570,707	T→C	10.2%	intergenic (+27/+341)	VCC1446 → / ← VCC1447	RstC phage‑related antirepressor/RTX toxins determinant A and related Ca2+‑binding proteins
1,570,712	T→C	13.1%	intergenic (+32/+336)	VCC1446 → / ← VCC1447	RstC phage‑related antirepressor/RTX toxins determinant A and related Ca2+‑binding proteins
1,570,715	A→G	15.0%	intergenic (+35/+333)	VCC1446 → / ← VCC1447	RstC phage‑related antirepressor/RTX toxins determinant A and related Ca2+‑binding proteins
1,570,716	T→C	14.9%	intergenic (+36/+332)	VCC1446 → / ← VCC1447	RstC phage‑related antirepressor/RTX toxins determinant A and related Ca2+‑binding proteins
1,570,848	T→C	10.2%	intergenic (+168/+200)	VCC1446 → / ← VCC1447	RstC phage‑related antirepressor/RTX toxins determinant A and related Ca2+‑binding proteins
1,570,859	G→A	5.2%	intergenic (+179/+189)	VCC1446 → / ← VCC1447	RstC phage‑related antirepressor/RTX toxins determinant A and related Ca2+‑binding proteins
2,044,284	G→A	13.1%	R320C (CGT→TGT)	VCC1859 ←	Regulatory protein LuxO
2,044,488	(GATCCA)2→1	4.0%	coding (749‑754/1410 nt)	VCC1859 ←	Regulatory protein LuxO
2,044,752	C→T	1.5%	A164T (GCG→ACG)	VCC1859 ←	Regulatory protein LuxO
2,067,236	G→T	2.6%	A970A (GCC→GCA)	VCC1880 ←	Probable type IV pilus assembly FimV‑related transmembrane protein
3,679,180	T→C	50.9%	V61A (GTT→GCT)	VCCA0602 →	Lipocalin Blc
3,679,253	G→A	21.5%	E85E (GAG→GAA)	VCCA0602 →	Lipocalin Blc
3,679,256	C→T	21.1%	G86G (GGC→GGT)	VCCA0602 →	Lipocalin Blc
3,755,766	A→G	12.2%	intergenic (+101/‑50)	VCCA0734 → / → VCCA0735	hypothetical protein/hypothetical protein
3,766,108	C→T	25.7%	intergenic (+30/‑37)	VCCA0751 → / → VCCA0752	biphenyl‑2,3‑diol 1,2‑dioxygenase III‑related protein/FIG032766: hypothetical protein
3,766,141	A→T	33.7%	intergenic (+63/‑4)	VCCA0751 → / → VCCA0752	biphenyl‑2,3‑diol 1,2‑dioxygenase III‑related protein/FIG032766: hypothetical protein
3,766,169	A→G	28.1%	M9V (ATG→GTG)	VCCA0752 →	FIG032766: hypothetical protein
3,782,435	A→T	5.8%	intergenic (+63/‑112)	VCCA0783 → / → VCCA0784	Acetyltransferase/hypothetical protein
3,782,447	A→G	5.5%	intergenic (+75/‑100)	VCCA0783 → / → VCCA0784	Acetyltransferase/hypothetical protein
3,990,118	C→T	1.9%	R567C (CGC→TGC)	VCCA0977 →	Sensory box/GGDEF family protein

### Sheet: Planktonic-evolved pop 2
position	mutation	freq	annotation	gene	description
311.437	Δ1 bp	1.9%	coding (183/636 nt)	VCC0285 →	Sodium‑type flagellar protein MotX
361.312	A→T	4.3%	L83F (TTA→TTT)	VCC0344 →	Thiamin ABC transporter, transmembrane component
790.335	A→T	10.4%	E237D (GAA→GAT)	VCC0719 →	Flagellar regulatory protein FleQ
791,947:1	(TGA)2→3	5.4%	coding (742/1053 nt)	VCC0720 →	Flagellar sensor histidine kinase FleS
1,570,702	G→A	3.9%	intergenic (+22/+346)	VCC1446 → / ← VCC1447	RstC phage‑related antirepressor/RTX toxins determinant A and related Ca2+‑binding proteins
1,570,707	T→C	7.6%	intergenic (+27/+341)	VCC1446 → / ← VCC1447	RstC phage‑related antirepressor/RTX toxins determinant A and related Ca2+‑binding proteins
1,570,712	T→C	10.6%	intergenic (+32/+336)	VCC1446 → / ← VCC1447	RstC phage‑related antirepressor/RTX toxins determinant A and related Ca2+‑binding proteins
1,570,715	A→G	12.5%	intergenic (+35/+333)	VCC1446 → / ← VCC1447	RstC phage‑related antirepressor/RTX toxins determinant A and related Ca2+‑binding proteins
1,570,716	T→C	11.4%	intergenic (+36/+332)	VCC1446 → / ← VCC1447	RstC phage‑related antirepressor/RTX toxins determinant A and related Ca2+‑binding proteins
1,570,848	T→C	5.3%	intergenic (+168/+200)	VCC1446 → / ← VCC1447	RstC phage‑related antirepressor/RTX toxins determinant A and related Ca2+‑binding proteins
1,570,859	G→A	2.7%	intergenic (+179/+189)	VCC1446 → / ← VCC1447	RstC phage‑related antirepressor/RTX toxins determinant A and related Ca2+‑binding proteins
2,044,284	G→A	11.7%	R320C (CGT→TGT)	VCC1859 ←	Regulatory protein LuxO
2,044,488	(GATCCA)2→1	1.7%	coding (749‑754/1410 nt)	VCC1859 ←	Regulatory protein LuxO
2,067,099	A→G	2.5%	V1016A (GTA→GCA)	VCC1880 ←	Probable type IV pilus assembly FimV‑related transmembrane protein
2,067,236	G→T	1.9%	A970A (GCC→GCA)	VCC1880 ←	Probable type IV pilus assembly FimV‑related transmembrane protein
2,199,057	G→T	2.6%	intergenic (+72/+39)	VCC1999 → / ← VCC2000	Uncharacterized protein BT_4646/Mobile element protein
2,357,734	(GGT)4→3	1.1%	coding (1191‑1193/2106 nt)	VCC2137 →	Polyphosphate kinase (EC 2.7.4.1)
2,801,300	(CAG)4→3	1.1%	coding (101‑103/366 nt)	VCC2526 ←	LSU ribosomal protein L7p/L12p (P1/P2)
3,679,073	G→A	2.1%	P25P (CCG→CCA)	VCCA0602 →	Lipocalin Blc
3,679,180	T→C	48.7%	V61A (GTT→GCT)	VCCA0602 →	Lipocalin Blc
3,679,253	G→A	19.4%	E85E (GAG→GAA)	VCCA0602 →	Lipocalin Blc
3,679,256	C→T	18.7%	G86G (GGC→GGT)	VCCA0602 →	Lipocalin Blc
3,766,108	C→T	25.1%	intergenic (+30/‑37)	VCCA0751 → / → VCCA0752	biphenyl‑2,3‑diol 1,2‑dioxygenase III‑related protein/FIG032766: hypothetical protein
3,766,141	A→T	31.3%	intergenic (+63/‑4)	VCCA0751 → / → VCCA0752	biphenyl‑2,3‑diol 1,2‑dioxygenase III‑related protein/FIG032766: hypothetical protein
3,766,169	A→G	27.6%	M9V (ATG→GTG)	VCCA0752 →	FIG032766: hypothetical protein
3,782,435	A→T	8.7%	intergenic (+63/‑112)	VCCA0783 → / → VCCA0784	Acetyltransferase/hypothetical protein
3,782,447	A→G	8.2%	intergenic (+75/‑100)	VCCA0783 → / → VCCA0784	Acetyltransferase/hypothetical protein
3,990,118	C→T	1.2%	R567C (CGC→TGC)	VCCA0977 →	Sensory box/GGDEF family protein

### Sheet: Ancestral V. cholerae C6706
position	mutation	freq	annotation	gene	description
10.65	G→T	1.9%	A292E (GCA→GAA)	VCC0009 ←	Glycyl‑tRNA synthetase beta chain (EC 6.1.1.14)
69.45	C→T	2.1%	S21F (TCC→TTC)	VCC0066 →	Bacterial non‑heme ferritin (EC 1.16.3.2)
93.288	G→T	1.3%	S42R (AGC→AGA)	VCC0089 ←	hypothetical protein
105.16	C→T	1.3%	L61L (TTG→TTA)	VCC0100 ←	Uncharacterized protein EC‑HemY in Proteobacteria (unrelated to HemY‑type PPO in GramPositives)
127.512	G→T	1.2%	D30Y (GAT→TAT)	VCC0122 →	hypothetical protein
133.023	C→A	2.3%	S142* (TCG→TAG) ‡	VCC0129 →	RNA polymerase sigma factor RpoH
133.024	G→A	3.0%	S142S (TCG→TCA) ‡	VCC0129 →	RNA polymerase sigma factor RpoH
173.667	T→G	2.9%	K113T (AAG→ACG)	VCC0155 ←	Ribosome‑associated heat shock protein implicated in the recycling of the 50S subunit (S4 paralog)
208.444	C→A	1.1%	intergenic (‑19/+154)	VCC0188 ← / ← VCC0189	Two‑component transcriptional response regulator, LuxR family/Cytochrome c‑type biogenesis protein DsbD, protein‑disulfide reductase (EC 1.8.1.8)
224.368	C→A	1.9%	Q296K (CAA→AAA)	VCC0201 →	Ferrous‑iron efflux pump FieF
225.289	C→A	1.9%	G213G (GGC→GGA)	VCC0202 →	6‑phosphofructokinase (EC 2.7.1.11)
238.419	C→T	2.3%	S13S (TCC→TCT)	VCC0214 →	FIG01200353: hypothetical protein
261.178	C→A	1.3%	intergenic (‑282/+77)	VCC0241 ← / ← VCC0242	Transcriptional regulator, PadR family/Phosphoenolpyruvate carboxylase (EC 4.1.1.31)
263.897	C→A	2.0%	intergenic (‑12/+195)	VCC0242 ← / ← VCC0243	Phosphoenolpyruvate carboxylase (EC 4.1.1.31)/N‑acetylornithine deacetylase (EC 3.5.1.16)
278.67	G→A	1.1%	V94V (GTG→GTA)	VCC0255 →	Type IV pilus biogenesis protein PilO
322.631	C→A	3.1%	intergenic (+71/‑92)	VCC0299 → / → VCC0300	SSU ribosomal protein S17p (S11e)/LSU ribosomal protein L14p (L23e)
406.324	T→C	2.0%	noncoding (4/122 nt)	rasttk_feature_creation_tool=RNA_reps_5S_rRNA →	5S rRNA ## 5S ribosomal RNA
406.339	A→G	1.9%	noncoding (19/122 nt)	rasttk_feature_creation_tool=RNA_reps_5S_rRNA →	5S rRNA ## 5S ribosomal RNA
406.34	C→T	1.9%	noncoding (20/122 nt)	rasttk_feature_creation_tool=RNA_reps_5S_rRNA →	5S rRNA ## 5S ribosomal RNA
406.391	C→T	1.5%	noncoding (71/122 nt)	rasttk_feature_creation_tool=RNA_reps_5S_rRNA →	5S rRNA ## 5S ribosomal RNA
464.429	G→T	2.3%	intergenic (+206/+38)	VCC0436 → / ← VCC0437	Inorganic triphosphatase (EC 3.6.1.25)/FIG01199642: hypothetical protein
523.772	G→T	2.2%	intergenic (‑73/‑194)	VCC0485 ← / → VCC0486	FIG01200145: hypothetical protein/Carbamoyl‑phosphate synthase small chain (EC 6.3.5.5)
529.843	C→T	3.0%	G104R (GGA→AGA)	VCC0490 ←	hypothetical protein
651.642	C→A	3.6%	Q176K (CAA→AAA)	VCC0588 →	Fermentation/respiration switch protein
685.822	T→G	6.0%	intergenic (+138/‑2)	VCC0619 → / → VCC0620	Acetyl‑coenzyme A carboxyl transferase alpha chain (EC 6.4.1.2)/tRNA(Ile)‑lysidine synthetase (EC 6.3.4.19)
729.639	G→T	2.6%	Q208K (CAA→AAA)	VCC0655 ←	Flagellar protein FlgT
750.051	T→G	2.4%	intergenic (‑8/+36)	rasttk_feature_creation_tool=search_for_rnas ← / ← rasttk_feature_creation_tool=search_for_rnas	tRNA‑Leu‑TAG/tRNA‑Gln‑TTG
859.76	C→A	3.0%	G51G (GGC→GGA)	VCC0784 →	Flagellar synthesis regulator FleN
1,164,627	C→A	2.8%	V140V (GTC→GTA)	VCC1074 →	hypothetical protein
1,570,702	G→A	3.0%	intergenic (+22/+346)	VCC1446 → / ← VCC1447	RstC phage‑related antirepressor/RTX toxins determinant A and related Ca2+‑binding proteins
1,570,707	T→C	3.3%	intergenic (+27/+341)	VCC1446 → / ← VCC1447	RstC phage‑related antirepressor/RTX toxins determinant A and related Ca2+‑binding proteins
1,570,712	T→C	3.2%	intergenic (+32/+336)	VCC1446 → / ← VCC1447	RstC phage‑related antirepressor/RTX toxins determinant A and related Ca2+‑binding proteins
1,570,715	A→G	3.9%	intergenic (+35/+333)	VCC1446 → / ← VCC1447	RstC phage‑related antirepressor/RTX toxins determinant A and related Ca2+‑binding proteins
1,570,716	T→C	3.6%	intergenic (+36/+332)	VCC1446 → / ← VCC1447	RstC phage‑related antirepressor/RTX toxins determinant A and related Ca2+‑binding proteins
1,570,848	T→C	15.5%	intergenic (+168/+200)	VCC1446 → / ← VCC1447	RstC phage‑related antirepressor/RTX toxins determinant A and related Ca2+‑binding proteins
1,570,859	G→A	9.9%	intergenic (+179/+189)	VCC1446 → / ← VCC1447	RstC phage‑related antirepressor/RTX toxins determinant A and related Ca2+‑binding proteins
1,779,536	G→T	2.8%	L250F (TTG→TTT)	VCC1612 →	GlcNAc‑GlcN deacetylase
2,051,584	T→C	6.6%	D622D (GAT→GAC)	VCC1863 →	Electron transport complex protein RnfC
2,051,620	T→C	4.3%	R634R (CGT→CGC)	VCC1863 →	Electron transport complex protein RnfC
2,051,725	T→C	2.0%	A669A (GCT→GCC)	VCC1863 →	Electron transport complex protein RnfC
2,051,762	A→C	3.2%	K682Q (AAG→CAG)	VCC1863 →	Electron transport complex protein RnfC
2,051,869	A→G	5.4%	A717A (GCA→GCG)	VCC1863 →	Electron transport complex protein RnfC
2,051,878	G→A	4.6%	A720A (GCG→GCA)	VCC1863 →	Electron transport complex protein RnfC
2,066,621	A→G	3.0%	T1175T (ACT→ACC)	VCC1880 ←	Probable type IV pilus assembly FimV‑related transmembrane protein
2,066,787	G→C	3.6%	T1120S (ACT→AGT)	VCC1880 ←	Probable type IV pilus assembly FimV‑related transmembrane protein
2,066,816	A→C	4.8%	S1110S (TCT→TCG)	VCC1880 ←	Probable type IV pilus assembly FimV‑related transmembrane protein
2,066,823	A→G	3.1%	V1108A (GTC→GCC)	VCC1880 ←	Probable type IV pilus assembly FimV‑related transmembrane protein
2,066,840	T→C	3.3%	A1102A (GCA→GCG)	VCC1880 ←	Probable type IV pilus assembly FimV‑related transmembrane protein
2,066,905	G→C	2.4%	P1081A (CCC→GCC)	VCC1880 ←	Probable type IV pilus assembly FimV‑related transmembrane protein
2,066,944	A→G	4.5%	S1068P (TCC→CCC)	VCC1880 ←	Probable type IV pilus assembly FimV‑related transmembrane protein
2,066,960	T→G	2.2%	A1062A (GCA→GCC)	VCC1880 ←	Probable type IV pilus assembly FimV‑related transmembrane protein
2,067,011	G→A	3.6%	P1045P (CCC→CCT)	VCC1880 ←	Probable type IV pilus assembly FimV‑related transmembrane protein
2,067,020	A→G	6.5%	L1042L (CTT→CTC)	VCC1880 ←	Probable type IV pilus assembly FimV‑related transmembrane protein
2,067,099	A→G	5.0%	V1016A (GTA→GCA)	VCC1880 ←	Probable type IV pilus assembly FimV‑related transmembrane protein
2,067,161	T→C	7.2%	E995E (GAA→GAG)	VCC1880 ←	Probable type IV pilus assembly FimV‑related transmembrane protein
2,067,256	A→C	2.2%	S964A (TCG→GCG)	VCC1880 ←	Probable type IV pilus assembly FimV‑related transmembrane protein
2,067,439	T→C	3.5%	K903E (AAG→GAG)	VCC1880 ←	Probable type IV pilus assembly FimV‑related transmembrane protein
2,067,485	A→C	4.3%	D887E (GAT→GAG)	VCC1880 ←	Probable type IV pilus assembly FimV‑related transmembrane protein
2,067,497	T→C	3.3%	E883E (GAA→GAG)	VCC1880 ←	Probable type IV pilus assembly FimV‑related transmembrane protein
2,067,615	T→C	2.5%	N844S (AAT→AGT)	VCC1880 ←	Probable type IV pilus assembly FimV‑related transmembrane protein
2,161,776:1	+A	67.1%	intergenic (+4/‑81)	rasttk_feature_creation_tool=search_for_rnas → / → rasttk_feature_creation_tool=search_for_rnas	tRNA‑Tyr‑GTA/tRNA‑Tyr‑GTA
2,161,777	C→T	71.9%	intergenic (+5/‑80)	rasttk_feature_creation_tool=search_for_rnas → / → rasttk_feature_creation_tool=search_for_rnas	tRNA‑Tyr‑GTA/tRNA‑Tyr‑GTA
2,161,778:1	+T	10.0%	intergenic (+6/‑79)	rasttk_feature_creation_tool=search_for_rnas → / → rasttk_feature_creation_tool=search_for_rnas	tRNA‑Tyr‑GTA/tRNA‑Tyr‑GTA
2,162,159	G→A	1	intergenic (+49/‑36)	rasttk_feature_creation_tool=search_for_rnas → / → rasttk_feature_creation_tool=search_for_rnas	tRNA‑Tyr‑GTA/tRNA‑Tyr‑GTA
2,162,176	T→C	79.8%	intergenic (+66/‑19)	rasttk_feature_creation_tool=search_for_rnas → / → rasttk_feature_creation_tool=search_for_rnas	tRNA‑Tyr‑GTA/tRNA‑Tyr‑GTA
2,162,189	C→T	75.1%	intergenic (+79/‑6)	rasttk_feature_creation_tool=search_for_rnas → / → rasttk_feature_creation_tool=search_for_rnas	tRNA‑Tyr‑GTA/tRNA‑Tyr‑GTA
2,341,659	C→A	1.9%	D281Y (GAT→TAT)	VCC2125 ←	S‑adenosylmethionine:tRNA ribosyltransferase‑isomerase (EC 2.4.99.17)
2,379,341	G→T	1.5%	intergenic (+130/‑110)	VCC2152 → / → VCC2153	Ribosome‑associated inhibitor A/Chorismate mutase I (EC 5.4.99.5) / Prephenate dehydratase (EC 4.2.1.51)
2,402,528	C→A	1.7%	S72S (TCG→TCT)	VCC2171 ←	4‑hydroxy‑3‑methylbut‑2‑enyl diphosphate reductase (EC 1.17.7.4)
2,553,547	A→G	2.5%	intergenic (‑4/+68)	rasttk_feature_creation_tool=search_for_rnas ← / ← rasttk_feature_creation_tool=search_for_rnas	tRNA‑Arg‑ACG/tRNA‑Arg‑ACG
2,554,406	A→G	4.0%	noncoding (84/93 nt)	rasttk_feature_creation_tool=search_for_rnas ←	tRNA‑Ser‑GCT
2,569,920	G→T	1.9%	P269Q (CCA→CAA)	VCC2316 ←	RNA polymerase sigma factor RpoS
2,580,144	G→T	2.2%	H51N (CAT→AAT)	VCC2329 ←	N(6)‑L‑threonylcarbamoyladenine synthase (EC 2.3.1.234)
2,612,069	G→A	1.3%	intergenic (+113/‑647)	VCC2364 → / → VCC2365	Plasmid related protein/Putative hemolysin
2,651,312	G→A	1.5%	G154G (GGG→GGA)	VCC2404 →	A/G‑specific adenine glycosylase (EC 3.2.2.‑)
2,656,626	T→G	4.0%	intergenic (+8/‑7)	rasttk_feature_creation_tool=search_for_rnas → / → rasttk_feature_creation_tool=search_for_rnas	tRNA‑Thr‑TGT/tRNA‑Asn‑GTT
2,657,680	C→A	1.9%	G13V (GGC→GTC)	VCC2408 ←	DnaJ‑like protein DjlA
2,679,754	C→A	2.1%	intergenic (‑104/+43)	VCC2429 ← / ← VCC2430	Beta‑galactosidase/beta‑glucuronidase/Ribonuclease E inhibitor RraB
2,713,566	C→A	2.3%	intergenic (+135/‑35)	VCC2458 → / → VCC2459	Transcriptional regulator, LuxR family/UTP‑‑glucose‑1‑phosphate uridylyltransferase (EC2.7.7.9)
2,777,966	G→A	3.5%	noncoding (52/77 nt)	rasttk_feature_creation_tool=search_for_rnas ←	tRNA‑Met‑CAT
2,778,048	A→G	2.6%	intergenic (‑31/+12)	rasttk_feature_creation_tool=search_for_rnas ← / ← rasttk_feature_creation_tool=search_for_rnas	tRNA‑Met‑CAT/tRNA‑Met‑CAT
2,778,073	T→C	1.7%	noncoding (64/77 nt)	rasttk_feature_creation_tool=search_for_rnas ←	tRNA‑Met‑CAT
2,778,890	C→T	6.8%	intergenic (‑34/+1)	rasttk_feature_creation_tool=search_for_rnas ← / ← rasttk_feature_creation_tool=search_for_rnas	tRNA‑Gly‑GCC/tRNA‑Gly‑GCC
2,779,201	T→C	6.5%	intergenic (‑3/+32)	rasttk_feature_creation_tool=search_for_rnas ← / ← rasttk_feature_creation_tool=search_for_rnas	tRNA‑Gly‑GCC/tRNA‑Gly‑GCC
2,779,232	C→T	7.3%	intergenic (‑34/+1)	rasttk_feature_creation_tool=search_for_rnas ← / ← rasttk_feature_creation_tool=search_for_rnas	tRNA‑Gly‑GCC/tRNA‑Gly‑GCC
2,825,952	C→A	1.5%	F373L (TTC→TTA)	VCC2546 →	Guanosine‑5'‑triphosphate,3'‑diphosphate pyrophosphatase (EC 3.6.1.40) @ Exopolyphosphatase (EC 3.6.1.11)
2,872,897	G→T	1.2%	T294T (ACC→ACA)	VCC2586 ←	UDP‑glucose 4‑epimerase (EC 5.1.3.2)
2,888,968	A→T	1.7%	N162K (AAT→AAA)	VCC2600 ←	GDP‑perosamine synthase (EC 2.6.1.102)
2,898,301	T→A	1.5%	Y344N (TAT→AAT) ‡	VCC2607 →	O‑antigen ligase
2,898,303	T→A	1.2%	Y344* (TAT→TAA) ‡	VCC2607 →	O‑antigen ligase
2,955,722	C→A	1.3%	F129L (TTC→TTA)	VCC2662 →	Phage integrase
2,973,471	T→C	5.7%	intergenic (‑23/+39)	rasttk_feature_creation_tool=search_for_rnas ← / ← rasttk_feature_creation_tool=search_for_rnas	tRNA‑Pro‑TGG/tRNA‑His‑GTG
2,973,484	G→A	2.4%	intergenic (‑36/+26)	rasttk_feature_creation_tool=search_for_rnas ← / ← rasttk_feature_creation_tool=search_for_rnas	tRNA‑Pro‑TGG/tRNA‑His‑GTG
2,973,768	A→G	1.3%	intergenic (‑36/+26)	rasttk_feature_creation_tool=search_for_rnas ← / ← rasttk_feature_creation_tool=search_for_rnas	tRNA‑Pro‑TGG/tRNA‑His‑GTG
2,973,774	T→C	2.4%	intergenic (‑42/+20)	rasttk_feature_creation_tool=search_for_rnas ← / ← rasttk_feature_creation_tool=search_for_rnas	tRNA‑Pro‑TGG/tRNA‑His‑GTG
2,973,789	G→A	1.7%	intergenic (‑57/+5)	rasttk_feature_creation_tool=search_for_rnas ← / ← rasttk_feature_creation_tool=search_for_rnas	tRNA‑Pro‑TGG/tRNA‑His‑GTG
2,977,517	C→A	1.8%	intergenic (+15/‑4)	VCC2681 → / → VCC2682	Transcriptional regulator, AcrR family/CzcABC family efflux RND transporter, membrane fusion protein
2,990,493	G→T	2.5%	Q9K (CAA→AAA)	VCC2687 ←	hypothetical protein
3,008,364	G→T	1.1%	P235Q (CCA→CAA)	VCC2706 ←	Chromosome (plasmid) partitioning protein ParB
3,277,421	C→A	2.5%	intergenic (‑226/‑75)	VCCA0236 ← / → VCCA0237	Peptidase, M23/M37 family/FIG01199560: hypothetical protein
3,358,102	28 bp→28 bp	6.3%	coding (1753‑1780/1977 nt)	VCCA0306 →	hypothetical protein
3,498,640	C→A	4.8%	A430A (GCC→GCA)	VCCA0421 →	Ribose ABC transporter, ATP‑binding protein RbsA(TC 3.A.1.2.1)
3,671,393	T→C	1	V37A (GTA→GCA)	VCCA0588 →	hypothetical protein
3,679,026	G→T	14.2%	A10S (GCT→TCT)	VCCA0602 →	Lipocalin Blc
3,679,037	G→A	17.8%	L13L (TTG→TTA)	VCCA0602 →	Lipocalin Blc
3,679,073	G→A	30.2%	P25P (CCG→CCA)	VCCA0602 →	Lipocalin Blc
3,679,180	T→C	48.2%	V61A (GTT→GCT)	VCCA0602 →	Lipocalin Blc
3,679,253	G→A	36.0%	E85E (GAG→GAA)	VCCA0602 →	Lipocalin Blc
3,679,256	C→T	36.2%	G86G (GGC→GGT)	VCCA0602 →	Lipocalin Blc
3,679,286	C→T	34.5%	D96D (GAC→GAT)	VCCA0602 →	Lipocalin Blc
3,679,313	T→C	26.5%	G105G (GGT→GGC)	VCCA0602 →	Lipocalin Blc
3,716,983	C→A	4.1%	Q108K (CAA→AAA)	VCCA0666 →	Acetyltransferase
3,765,979	G→A	1	G96G (GGG→GGA)	VCCA0751 →	biphenyl‑2,3‑diol 1,2‑dioxygenase III‑related protein
3,766,108	C→T	41.2%	intergenic (+30/‑37)	VCCA0751 → / → VCCA0752	biphenyl‑2,3‑diol 1,2‑dioxygenase III‑related protein/FIG032766: hypothetical protein
3,766,141	A→T	30.8%	intergenic (+63/‑4)	VCCA0751 → / → VCCA0752	biphenyl‑2,3‑diol 1,2‑dioxygenase III‑related protein/FIG032766: hypothetical protein
3,766,169	A→G	25.6%	M9V (ATG→GTG)	VCCA0752 →	FIG032766: hypothetical protein
3,861,323	Δ2 bp	1	intergenic (+305/+284)	VCCA0856 → / ← VCCA0857	UPF0181 protein YoaH/Translation initiation factor SUI1‑related protein
3,861,334	Δ1 bp	1	intergenic (+316/+274)	VCCA0856 → / ← VCCA0857	UPF0181 protein YoaH/Translation initiation factor SUI1‑related protein
3,861,342	C→A	1	intergenic (+324/+266)	VCCA0856 → / ← VCCA0857	UPF0181 protein YoaH/Translation initiation factor SUI1‑related protein
3,861,360	C→A	1	intergenic (+342/+248)	VCCA0856 → / ← VCCA0857	UPF0181 protein YoaH/Translation initiation factor SUI1‑related protein
3,861,383	C→A	1	intergenic (+365/+225)	VCCA0856 → / ← VCCA0857	UPF0181 protein YoaH/Translation initiation factor SUI1‑related protein
3,861,405	Δ1 bp	1	intergenic (+387/+203)	VCCA0856 → / ← VCCA0857	UPF0181 protein YoaH/Translation initiation factor SUI1‑related protein
3,861,449	Δ1 bp	1	intergenic (+431/+159)	VCCA0856 → / ← VCCA0857	UPF0181 protein YoaH/Translation initiation factor SUI1‑related protein
3,973,724	G→T	3.0%	G128C (GGC→TGC)	VCCA0965 →	Possible sugar‑phosphate sensor or MFS family transporter KOX_12270
